# Plxdc family members are novel receptors for the rhesus monkey rhadinovirus (RRV)

**DOI:** 10.1101/2020.01.20.912246

**Authors:** Anna K. Großkopf, Sarah Schlagowski, Thomas Fricke, Armin Ensser, Ronald C. Desrosiers, Alexander S. Hahn

**Affiliations:** German Primate Center - Leibniz Institute for Primate Research, Göttingen, Germany; Universitätsklinikum Erlangen, Institute for Clinical and Molecular Virology, Erlangen, Germany; Miller School of Medicine, University of Miami, Miami, United States

## Abstract

The rhesus monkey rhadinovirus (RRV), a γ2-herpesvirus of rhesus macaques, shares many biological features with the human pathogenic Kaposi’s sarcoma-associated herpesvirus (KSHV). Both viruses, as well as the more distantly related Epstein-Barr virus, engage cellular receptors from the Eph family of receptor tyrosine kinases (Ephs). However, the importance of the Eph interaction for RRV entry varies between cell types suggesting the existence of Eph-independent entry pathways. We therefore aimed to identify additional cellular receptors for RRV by affinity enrichment and mass spectrometry. We identified an additional receptor family, the Plexin domain containing proteins 1 and 2 (Plxdc1/2) that bind the RRV gH/gL glycoprotein complex. Preincubation of RRV with soluble Plxdc2 decoy receptor reduced infection by approx. 60%, while overexpression of Plxdc1 and 2 dramatically enhanced RRV susceptibility of otherwise marginally permissive Raji cells. While the Plxdc2 interaction is conserved between two RRV strains, 26-95 and 17577, Plxdc1 specifically interacts with RRV 26-95 gH. The Plxdc interaction is mediated by a short motif at the N-terminus of RRV gH that is partially conserved between isolate 26-95 and isolate 17577, but absent in KSHV gH. Mutation of this motif abrogated the interaction with Plxdc1/2 in *in vitro* assays and reduced RRV infection in a cell-type specific manner. Taken together, our findings characterize Plxdc1/2 as novel interaction partners and entry receptors for RRV and support the concept of the N-terminal domain of the gammaherpesviral gH/gL complex as a multifunctional receptor-binding domain. Further, Plxdc1/2 usage defines an important biological difference between KSHV and RRV.

**AUTHORS SUMMARY:** KSHV is the causative agent of a group of malignancies which account for a substantial disease burden in particular in sub-Saharan Africa. RRV, a related virus of rhesus macaques, has shown promise as model system for KSHV and for the development of immunization strategies. To exploit the full potential of the RRV animal model system, detailed knowledge of commonalities and differences between KSHV and RRV is key. Here, we describe the Plexin domain containing proteins 1 and 2 as a novel receptor family which mediates entry of RRV, but not of KSHV. Infection experiments using RRV mutants deleted of the Plxdc interaction motif suggest a cell type-specific contribution of Plxdc receptors to RRV infection. As information on Plxdc1/2 and its biological function is still sparse, analysis of the RRV–Plxdc interaction will help to characterize the physiological and pathophysiological role of this receptor family.
