## Supplementary material for "Plxdc family members are novel receptors for the rhesus monkey rhadinovirus (RRV)": S1 Table List of primers and antibodies

### Sheet: Tabelle1
S1 Table List of primers, and antibodies used in this study.
A) Oligos for BAC recombination, sequencing and qPCR
		name		sequence
	BAC mutagenesis	RRV 26-95 gH∆21-27 forward		5'-CACTGTTTGTGTTTGTTGGTAATTACATTGTCTGTAATTAATGGAGTACCGGGACTTGAAATAGTAGGATGACGACGATAAGTAGGG-3'
		RRV 26-95 gH∆21-27 reverse		5'-TGTTGTTGTGGCAGGGGTAAGAAGAACTATTTCAAGTCCCGGTACTCCATTAATTACAGACAATGCAACCAATTAACCAATTCTGATTAG-3'
		RRV 26-95 gH∆21-27rev forward		5'-CACTGTTTGTGTTTGTTGGTAATTACATTGTCTGTAATTAATGGATATGAATATAATGAAGAAAAGGTACCGGGACTTGAAATAGTAGGATGACGACGATAAGTAGGG-3'
		RRV 26-95 gH∆21-27rev reverse		5'-TGTTGTTGTGGCAGGGGTAAGAAGAACTATTTCAAGTCCCGGTACCTTTTCTTCATTATATTCATATCCATTAATTACAGACAATGCAACCAATTAACCAATTCTGATTAG-3'
		RRV 26-95 ∆gL forward		5'-AACGCCCTAAGGTGAAAACCATTCACACATAACTCTGTAGTAACATGGATT TGGAATTAAACCACCAGAGTAGCCAATATAGGATGACGACGATAAGTAGGG-3'
		RRV 26-95 ∆gL reverse		5’-TATGTATACATTAAGTTTTTTTACAATTTATTTTATACTATATATTGGCTACTCT GGTGGTTTAATTCCAAATCCATGTTCAACCAATTAACCAATTCTGATTAG-3’
	Sequencing PCR	RRV 26-95 gHΔ21-27seq forward		5'-TCCAGATTGACTCATCGGTTTC-3'
		RRV 26-95 gHΔ21-27seq reverse		5'-TCCAATCGGCTGTCATAATACC-3'
		RRV 26-95 ΔgLseq forward		5'-AAATTTAAGCCATGAGTCGCTAA-3'
	qPCR	RRV 26-95 ORF73	primer1	5’-AAAGATGACTCCGTGACACC-3’
			primer2	5’-GCGATACCCCATTCCCATAC-3’
			probe	5’-/56-FAM/CCCAGAAAA/ZEN/TACCGCCCACAGAGAA/3IABkFQ/-3’
		genomic CCR5	primer1	5'-CCCAGTGGGACTTTGGAAATA-3'						AAATTTAAGCCATGAGTCGCTAA
		(human/ rhesus)	primer2	5'-CGATTGTCAGGAGGATGATGAA-3'
			probe	5'-/56-FAM/TGTGTCAAC/ZEN/TCTTGACAGGGCTCT/3IABkFQ/-3'
B) Primers for restricton mediated, Gibson Assembly and Around-the-horn cloning
			vector/ based on		Primer vector		insert	Primer insert
	PCR based	pcDNA4MH-hPlxdc1	pcDNA4-MH		XbaI x KpnI digest			5'-AA GGTACC ATGCGAGGCGAGCTCTGGC-3'
	restriction cloning							5'-AA TCTAGA GCACTGCTCAGCCTCCATGAAG -3'
		pcDNA4MH-hPlxdc2	pcDNA4-MH		XbaI x KpnI digest			5'-AA GGTACC ATGGCGAGGTTCCCGAAGGC-3'
								5'-AA TCTAGA GCACTGCTCTGATACAATAAAGC-3'
	Gibson Assembly	pcDNA-hPlxdc1-Strep	pAB61strep		GCGCGCCGTACGAAGCTTGGTACCCTGAGCCCCCAGCCCGGAGCAGG			5'-GGCGGCCGCTGTGACAAAACTCAC-3'
					GTGAGTTTTGTCACAGCGGCCGCCCAGGTGCACAGGAGTGCCCTTTGTC			5'-GGTACCAAGCTTCGTACGGCGCGC-3'
		pcDNA-hPlxdc2-Strep	pAB61strep		KpnI x NotI digest			5'-AAGGTACC AAACCCGGAGACCAAATCCTTG-3'
								5'-TGCGGCCGCC GTGGAGGGTTCCCCCTTTC-3'
		pcDNA4MH-mmPlxdc1	pcDNA4MH-hPlxdc1		5'-GGTACCAAGCTTAACTAGCCAGC-3'			5'-GCTGGCTAGTTAAGCTTGGTACCATGCGGGGCGAGCTCTGGC-3'
					5'-AATCCCTATGCAGGAGGAGACGGC-3'			5'-GCCGTCTCCTCCTGCATAGGGATTCGACTTGGTGTCATCTTCTGTG-3'
		pcDNA4MH-mmPlxdc2	pcDNA4MH-hPlxdc2		5'-GGTACCAAGCTTAACTAGCCAGC-3'			5'-GCTGGCTAGTTAAGCTTGGTACCATGGCGAGGTTCCCGAGGGC-3'
					5'-GCCACAGCCATTCTTGTGACAGTC-3'			5'-GACTGTCACAAGAATGGCTGTGGCTATAATGAGGACCAGGATGAGG-3'
		pLenti-CMV-Blast Plxdc1-Strep	pLenti-CMV-Blast-EphA7-Strep		5'-AAAAAAGCAGGCTCCACCATGCGAGGCGAGCTCTGGCTC-3'			5'-TCTAGAAGCGCTTGGAGCCATCC-3'
					5'-TGTGGATGGCTCCAAGCGCTTCTAGAGCACTGCTCAGCCTCCATG-3'			5'-CATGGTGGAGCCTGCTTTTTTGTAC-3'
		pLenti-CMV-Blast Plxdc2-Strep	pLenti-CMV-Blast-EphA7-Strep		5'-AAAAGCAGGCTCCACCATGGCGAGGTTCCCGAAG-3'			5'-TCTAGAAGCGCTTGGAGCCATCC-3'
					5'-TGTGGATGGCTCCAAGCGCTTCTAGAGCACTGCTCTGATACAATAAAG-3'			5'-CATGGTGGAGCCTGCTTTTTTGTAC-3'
	Around-the-horn	pcDNA6V5-RRV 17577 gHΔ21-27	pcDNA6V5-RRV 17577 gH		5'-TCCAACGTCGAGCTGGAATTC-3'
					5'-TTTGTCGGTCACGCTGCACCG-3'
		pcDNA6V5-RRV 17577 gHY21A	pcDNA6V5-RRV 17577 gH		5'-CGCTTTGTCGGTCACGCTGCACCG-3'
					5'-GTGTACGACGAGAAGTCCAAC-3'
		pcDNA6V5-RRV 17577 gH V22A	pcDNA6V5-RRV 17577 gH		5'-TACGACGAGAAGTCCAACGTC-3'
					5'-CGCGTATTTGTCGGTCACGCTGC-3'
		pcDNA6V5-RRV 17577 gH Y23A	pcDNA6V5-RRV 17577 gH		5'-GACGAGAAGTCCAACGTCG-3'
					5'-CGCCACGTATTTGTCGGTCACGC-3'
		pcDNA6V5-RRV 17577 gH D24A	pcDNA6V5-RRV 17577 gH		5'-GAGAAGTCCAACGTCGAGC-3'
					5'-CGCGTACACGTATTTGTCGGTCAC-3'
		pcDNA6V5-RRV 17577 gH E25A	pcDNA6V5-RRV 17577 gH		5'-AAGTCCAACGTCGAGCTGG-3'
					5'-CGCCCGACAAATACGTGTACGAC-3'
		pcDNA6V5-RRV 17577 gH K26A	pcDNA6V5-RRV 17577 gH		5'-TCCAACGTCGAGCTGGAATTC-3'
					5'-CGCCTCGTCGTACACGTATTTGTC-3'
		pcDNA6V5-RRV 26-95 gHΔ21-27	pcDNA6V5-RRV 26-95 gH		5'-Phos/GTGCCTGGCCTGGAGATTGTC-3'
					5'-Phos/GCCGTTAATTACAGAAAGTGTAATC-3'
		pcDNA6V5-RRV 26-95 gH Y21A	pcDNA6V5-RRV 26-95 gH		5'-CGCGCCGTTAATTACAGAAAG-3'
					5'-GAATATAATGAGGAGAAGGTG-3'
		pcDNA6V5-RRV 26-95 gH E22A	pcDNA6V5-RRV 26-95 gH		5'-CGCGTAGCCGTTAATTACAG-3'
					5'-TATAATGAGGAGAAGGTGCC-3'
		pcDNA6V5-RRV 26-95 gH Y23A	pcDNA6V5-RRV 26-95 gH		5'-CGCTTCGTAGCCGTTAATTAC-3'
					5'-AATGAGGAGAAGGTGCCTGG-3'
		pcDNA6V5-RRV 26-95 gH N24A	pcDNA6V5-RRV 26-95 gH		5'-CGCATATTCGTAGCCGTTAATTAC-3'
					5'-GAGGAGAAGGTGCCTGGCC-3'
		pcDNA6V5-RRV 26-95 gH E25A	pcDNA6V5-RRV 26-95 gH		5'-GGCATTATATTCGTAGCCG-3'
					5'-GAGAAGGTGCCTGGCCTGG-3'
		pcDNA6V5-RRV 26-95 gH E26A	pcDNA6V5-RRV 26-95 gH		5'-GGCCTCATTATATTCGTAGCC-3'
					5'-AAGGTGCCTGGCCTGGAG-3'
		pcDNA6V5-RRV 26-95 gH K27A	pcDNA6V5-RRV 26-95 gH		5'-GGCCTCCTCATTATATTCGTAG-3'
					5'-GTGCCTGGCCTGGAGATTG-3'
C) Antibodies
	Western Blot	Target	Clone/ Catalogue Number		Species	concentration		Manufacturer
	primary antibodies/	V5 tag/ PK tag	SV5-Pk1		mouse	1:2000		Bio-Rad
	detection	c-myc	9E10		mouse	1:1000		Santa Cruz Bio
		c-myc	C3956		rabbit	1:4000		Sigma-Aldrich
		DYKDDDDK tag (Flag)	D6W58		rabbit	1:5000		Cell Signaling Technology
		GAPDH [Biotin]	A00915		goat	1:2000		genscript
		StrepTactin-HRP conjugate (also secondary antibody for GAPDH-Biotin)	2-1502-001			1:5000		IBA
		Strep-Tag	MCA2489		mouse	1:1000		Bio-Rad
	secondary	mouse			donkey	1:20 000		Jackson ImmunoResearch
	antibodies (HRP)	rabbit			donkey	1:20 000		Jackson ImmunoResearch
